# A SMARTTR workflow for multi-ensemble atlas mapping and brain-wide network analysis

**DOI:** 10.1101/2024.07.12.603299

**Authors:** Michelle Jin, Simon O. Ogundare, Marcos Lanio, Sophia Sorid, Alicia R. Whye, Sofia Leal Santos, Alessandra Franceschini, Christine. A. Denny

## Abstract

In the last decade, activity-dependent strategies for labelling multiple immediate early gene (IEG) ensembles in mice have generated unprecedented insight into the mechanisms of memory encoding, storage, and retrieval. However, few strategies exist for brain-wide mapping of multiple ensembles, including their overlapping population, and none incorporate capabilities for downstream network analysis. Here, we introduce a scalable workflow to analyze traditionally coronally-sectioned datasets produced by activity-dependent tagging systems. Intrinsic to this pipeline is **s**imple **m**ulti-ensemble **a**tlas **r**egistration and s**t**atistical **t**esting in **R** (**SMARTTR**), an R package which wraps mapping capabilities with functions for statistical analysis and network visualization, and support for import of external datasets. We demonstrate the versatility of SMARTTR by mapping the ensembles underlying the acquisition and expression of learned helplessness (LH), a robust stress model. Applying network analysis, we find that exposure to inescapable shock (IS), compared to context training (CT), results in decreased centrality of regions engaged in spatial and contextual processing and higher influence of regions involved in somatosensory and affective processing. During LH expression, the substantia nigra emerges as a highly influential region which shows a functional reversal following IS, indicating a possible regulatory function of motor activity during helplessness. We also report that IS results in a robust decrease in reactivation activity across a number of cortical, hippocampal, and amygdalar regions, indicating suppression of ensemble reactivation may be a neurobiological signature of LH. These results highlight the emergent insights uniquely garnered by applying our analysis approach to multiple ensemble datasets and demonstrate the strength of our workflow as a hypothesis-generating toolkit.
