## Supplementary Tables for "A SMARTTR workflow for multi-ensemble atlas mapping and brain-wide network analysis": Table S1_Key Resources.xlsx

### Sheet: Key Resources Table
Table S1. KEY RESOURCES TABLE
Resource Type	Specific Reagent or Resource	Source or Reference	Identifiers	Additional Information
Add additional rows as needed for each resource type	Include species and sex when applicable.	Include name of manufacturer, company, repository, individual, or research lab. Include PMID or DOI for references; use “this paper” if new.	Include catalog numbers, stock numbers, database IDs or accession numbers, and/or RRIDs. RRIDs are highly encouraged; search for RRIDs at https://scicrunch.org/resources.	Include any additional information or notes if necessary.
Antibody	Chicken polyclonal anti-GFP	Abcam, Cambridge, MA	Cat.#ab13970
	Rabbit polyclonal IgG anti-c-Fos	SySy, Goettingen, Germany	Cat.#226 003
	Alexa 647 conjugated Donkey Anti-Rabbit IgG	Life Technologies, Carlsbad, CA	Cat.#A-31573, RRID: AB_2536183
	Cy2 conjugated Donkey Anti-Chicken IgG	Jackson ImmunoResearch, West Grove, PA	Cat.#703-225-155, RRID: AB_2340370
Mounting medium	Fluoromount G	Electron Microscopy Sciences, Hatfield, PA	Cat.#17984-25
Chemical Compound or Drug	4-hydroxytamoxifen	Sigma-Aldrich, St. Louis, MO	Cat.#H6278
Animals	Mouse (Male): ArcCreERT2(+) x eYFP	doi:10.1016/j.neuron.2014.05.018	Non applicable
	Mouse (Male): ArcCreERT2(+) x eYFP x APP/PS1	https://doi.org/10.1002/hipo.22756	Non applicable
Software; Algorithm	ImageJ v.1.52p	http://fiji.sc/	Non applicable
	R v 3.6.3	https://www.r-project.org/	Non applicable
	R Studio 2022.07.2	https://rstudio.com/	Non applicable
	SMARTTR	https://github.com/mjin1812/SMARTTR	Maintainer: Michelle Jin - mj2947@cumc.columbia.edu; @Michelle_Jin1 (Twitter/X); @michellejijn.bky.social	Package website: https://mjin1812.github.io/SMARTTR/

### Sheet: Instructions
Key Resource Table
The journals of the Society of Biological Psychiatry support efforts in the biomedical research community to improve transparency and reproducibility in published research. Thus, Biological Psychiatry and Biological Psychiatry: Cognitive Neuroscience and Neuroimaging are pleased to participate in the initiative to include a Key Resources Table in published articles.
Authors are asked to submit this table at first revision, which may be uploaded using the "Key Resources Table" item type. This table will then be published as supplemental information.
The Key Resources Table is designed to promote reproducibility and thus, should include the resources and relevant details necessary to reproduce the study's results. It does not need to be exhaustive. Extensive lists (e.g., oligonucleotides, etc.) may be supplied in a supplementary table and the table referenced here. We strongly encourage the use of RRID identifiers that provide persistent, uni…
Resource categories
Note: For all categories, indicate sex and species when applicable
● Antibody - include host organism common name and clonality (e.g., “mouse monoclonal”)
● Biological sample - any other biological entity, ranging from isolated tissue to defined population
● Cell line - if a primary cell line, describe in Additional Information
● Chemical compound, drug - commercially available reagents
● Commercial assay/kit - detection assays; labeling and sample preparation kits
● Deposited data or public database - include both raw data from this paper deposited into a repository and public repository databases (postmortem tissue; genetic consortia data; etc.)
● Genetic reagent - applies to mutations and variants in whole organism, including transgenically introduced constructs
● Peptide, recombinant protein - commercially available reagents
● Recombinant DNA reagent - traditional cultured clones, plasmids, cDNAs, etc., including recombinant DNA libraries
● Sequence-based reagent - oligonucleotides, primers, etc.; indicate sequence
● Software, algorithm - include version number and URL for download
● Organism/Strain - applies to whole organism
● Transfected construct - in cell line; indicate species of cell line or construct component
● Other - miscellaneous other categories, including histological stains

### Sheet: Example Table
EXAMPLE KEY RESOURCES TABLE
Resource Type	Specific Reagent or Resource	Source or Reference	Identifiers	Additional Information
Add additional rows as needed for each resource type	Include species and sex when applicable.	Include name of manufacturer, company, repository, individual, or research lab. Include PMID or DOI for references; use “this paper” if new.	Include catalog numbers, stock numbers, database IDs or accession numbers, and/or RRIDs. RRIDs are highly encouraged; search for RRIDs at https://scicrunch.org/resources.	Include any additional information or notes if necessary.
Antibody	rabbit anti-E2F2	Abcam	Abcam Cat# ab50917, RRID:AB_869541
Antibody	total actin	MP Biomedicals	Cat#8691002, RRID:AB_2335304
Antibody	E2F3	Santa Cruz	C-18, Cat#SC-878, RRID:AB_2096807
Bacterial or Viral Strain	AAV-hSyn-DIO-hM3D(Gq)-mCherry	University of North Carolina Vector Core	N/A
Bacterial or Viral Strain	HSV-wtSmurf1	PMID: 10458166	Addgene plasmid # 11752
Biological Sample	postmortem brain tissue	Harvard Brain Tissue Resource Center	RRID:SCR_003316
Cell Line	control 03231 iPSC line	National Institute of Neurological Disorders and Stroke repository	NINDS # ND03231; RRID:SCR_004520
Chemical Compound, Drug	Terazosin	Sigma-Aldrich	N/A
Commercial Assay Or Kit	Bio-Rad DC Protein Assay	Bio-Rad Laboratories, Inc.	# 5000111
Commercial Assay Or Kit	TruSeq Stranded mRNA Sample Prep Kit v2	Illumina, Inc.	Cat. No. RS-122-2101
Deposited Data; Public Database	GSE17806, GSE53987, GSE35978, GSE13564, GSE80655, and GSE25219	NCBI GEO DataSets	RRID:SCR_005012; https://www.ncbi.nlm.nih.gov/gds
Organism/Strain	Mouse: C57BL/6J, male	The Jackson Laboratory	RRID:IMSR_JAX:000664
Sequence-Based Reagent	Primers for RT-qPCR, see Table S1	This paper	N/A
Software; Algorithm	HTSeq Python package	https://doi.org/10.1093/bioinformatics/btp120; https://doi.org/10.1093/bioinformatics/btu638	RRID:SCR_005514
Software; Algorithm	MATLAB v9.1	Mathworks	RRID:SCR_001622
