## Supplementary Tables for "A SMARTTR workflow for multi-ensemble atlas mapping and brain-wide network analysis": Table S2_Behavior.xlsx

### Sheet: across ages
Table S2. Mouse Behavioral Statistics
Behavioral Paradigm	Measurement	Statistical Test	Comparison	F or t	° of freedom	p	*	Fig.
LH	Habituation activity (IR breaks)	Unpaired t-test	Shock vs Context	5.124	9	0.0006	***	1B
	Latency to cross (sec)	ANOVA	Time	0.9385	29	0.4345	-	1C
			Group	30.52	1	0.0004	***
			Time x Group	0.7244	29	0.8508	-
	Latency to cross (sec), Trials 11-30	Unpaired t-test	Shock vs Context	5.825	9	0.0003	***	1D
