## Supplementary Tables for "A SMARTTR workflow for multi-ensemble atlas mapping and brain-wide network analysis": Table S3_Acronyms.xlsx

### Sheet: Sheet1
Table S3. Comprehensive list of acronyms used
Acronym	Brain Region
ACA	Anterior cingulate area
ACB	Nucleus accumbens
AI	Agranular insula
AMY	Amygdala
BLA	Basolateral amygdalar nucleus
BMA	Basomedial amygdalar nucleus
CEA	Central amygdalar nucleus
CNU	Cerebral nuclei
COA	Cortical amygdalar area
CP	Caudoputamen
CTXsp	Cortical subplate
dCA1	Dorsal field CA1
dCA3	Dorsal field CA3
dDG	Dorsal dentate gyrus
DG	Dentate gyrus
ECT	Ectorhinal cortex
ENT	Entorhinal cortex
HB	Hindbrain
HPC	Hippocampus
HPF	Hippocampal formation
HY	Hypothalamus
ILA	Infralimbic area
INS	Insular cortex
LA	Lateral amygdalar nucleus
LHA	Lateral hypothalamic area
LS	Lateral septum
MB	Midbrain
MEA	Medial amygdalar nucleus
MOp	Primary motor area
mPFC	Medial prefrontal cortex
MRN	Midbrain reticular nucleus
MS	Medial septal nucleus
NDB	Diagonal band nucleus
OLF	Olfactory areas
PAA	Piriform amygdalar area
PERI	Perirhinal cortex
PIR	Piriform cortex
PTLp	Posterior parietal association areas
RAmb	Midbrain raphe nuclei
RE	Nucleus reunions
RSP	Retrosplenial area
SCm	Superior colliculus, motor related
SH	Septohippocampal nucleus
SN	Substantia nigra
SNr	Substantia nigra, reticular part
SSp-bfd	Primary somatosensory area, barrel field
SSp-II	Primary somatosensory area, lower limb
SSp-m	Primary somatosensory area, mouth
SSp-ul	Primary somatosensory area, upper limb
STN	Subthalamic nucleus
SUB	Subiculum
TEa	Temporal association areas
TH	Thalamus
vCA1	Ventral field CA1
vCA3	Ventral field CA3
vDG	Ventral dentate gyrus
VM	Ventral medial nucleus of the thalamus
VTA	Ventral tegmental area
ZI	Zona incerta
