## Supplementary Tables for "A SMARTTR workflow for multi-ensemble atlas mapping and brain-wide network analysis": Table S4_Network_and_Regional_analyses.xlsx

### Sheet: Functional distribution analyes
Table S4. Selected statistics of regional analyses
Corresponding Figure	Channel	Measurement	Region	Statistical Test	Comparison		Statistic (t-ratio)	° of freedom	P	P-adjusted	*
Figure 3D	eYFP	Mean degree	-	Unpaired two-tailed t-test	CT vs IS		1.161	109	0.2481	-	-
Figure 3F		Mean clustering coefficient	-				1.075	109	0.2849	-	-
Figure 3G		Global efficiency	-				0.6873	109	0.4934	-	-
Figure 3H		Mean betweenness centrality	-				1.869	109	0.0643	-	-
Corresponding Figure	Channel	Measurement	Region	Statistical Test	Comparison		Statistic (D)	° of freedom	P	P-adjusted	*
Figure 4F	c-Fos	Pearson correlation value cumulative distribution	dCA1	Two-sample Kolmogorov-Smirnov test	CT vs IS		0.12381	-	0.3968	-	-
Figure 4G			VM				0.21905	-	0.01297	-	-
Figure 4H			STN				0.15238	-	0.1745	-	-
Figure 4I			SNr				0.64762	-	2.2e-16	-	****
Corresponding Figure	Channel	Measurement	Region	Statistical Test	Comparison		Statistic (t-ratio)	° of freedom	P	P-adjusted	*
Figure 5F	Colabel / eYFP+ cells	Colabel / eYFP+ cells proportion	Isocortical regions	Multiple t-test (Holm-Sidak method for multiple comparisons)	ACA: CT vs IS		3.096	9	0.018841	0.043643	*
					AI: CT vs IS		2.858	8	0.014765	0.043643	*
					RSP: CT vs IS		1.457	9	0.179197	0.179197	-
Figure 5G			Dorsal hippocampus	Multiple t-test (Holm-Sidak method for multiple comparisons)	dDG: CT vs IS		2.687	9	0.024921	0.049221	*
					dCA3: CT vs IS		3.002	9	0.014914	0.044079	*
					dCA1: CT vs IS		1.824	9	0.101514	0.101514	-
Figure 5H			Ventral hippocampus	Multiple t-test (Holm-Sidak method for multiple comparisons)	vDG: CT vs IS		2.217	8	0.057415	0.091962	-
					vCA3: CT vs IS		2.344	8	0.047089	0.091962	-
					vCA1: CT vs IS		2.814	8	0.022689	0.066533	-
Figure 5I			Amygdalar subregions	Multiple t-test (Holm-Sidak method for multiple comparisons)	LA: CT vs IS		1.501	9	0.167699	0.423444	-
					BLA: CT vs IS		0.7486	8	0.475536	0.724937	-
					BMA: CT vs IS		2.429	9	0.038035	0.143678	-
					CEA: CT vs IS		0.3216	7	0.757165	0.757165	-
					MEA: CT vs IS		3.49	8	0.008194	0.040303	*
Corresponding Figure	Channel	Measurement	Region	Statistical Test	Comparison		Statistic (D)	° of freedom	P	P-adjusted	*
Figure 5P	Colabel / eYFP+ cells	Pearson correlation value cumulative distribution	dCA1	Two-sample Kolmogorov-Smirnov test	CT vs IS		0.15789	-	0.4796	-	-
Figure 5Q			AI				0.438	-	2.626e-05	-	****
Figure 5R			ACA				0.15789	-	0.4796	-	-
Figure 5S			MOs				0.14035	-	0.6329	-	-
Corresponding Figure	Channel	Measurement	Region	Statistical Test	Comparison		Statistic (t-ratio)	° of freedom	P	P-adjusted	*
Figure S3A	eYFP	cells/mm3	Global	Unpaired two-tailed t-test	CT vs IS		0.883	9	0.4002	-	-
Figure S3B			Isocortical regions	Multiple t-test (Holm-Sidak method for multiple comparisons)	ACA: CT vs IS		0.6194	9	0.551006	0.798405	-
					AI: CT vs IS		0.0667	9	0.948277	0.948277	-
					RSP: CT vs IS		1.69	9	0.125212	0.330564	-
Figure S3C			Dorsal hippocampus	Multiple t-test (Holm-Sidak method for multiple comparisons)	dDG: CT vs IS		1.583	9	0.147799	0.381092	-
					dCA3: CT vs IS		0.0709	9	0.94503	0.995029	-
					dCA1: CT vs IS		0.09099	9	0.929496	0.995029	-
Figure S3D			Ventral hippocampus	Multiple t-test (Holm-Sidak method for multiple comparisons)	vDG: CT vs IS		0.8791	9	0.404986	0.645958	-
					vCA3: CT vs IS		1.243	9	0.2491	0.576605	-
					vCA1: CT vs IS		0.6678	9	0.523055	0.645958	-
Figure S3E			Amygdalar subregions	Multiple t-test (Holm-Sidak method for multiple comparisons)	LA: CT vs IS		0.6828	9	0.511937	0.841515	-
					BLA: CT vs IS		1.624	9	0.138849	0.526416	-
					BMA: CT vs IS		0.1389	9	0.892602	0.892602	-
					CEA: CT vs IS		1.535	8	0.163419	0.526416	-
					MEA: CT vs IS		0.7739	9	0.458836	0.841515	-
Figure S5A	c-Fos	cells/mm3	Global	Unpaired two-tailed t-test	CT vs IS		0.8873	9	0.398	-	-
Figure S5B			Isocortical regions	Multiple t-test (Holm-Sidak method for multiple comparisons)	ACA: CT vs IS		0.6194	9	0.551006	0.798405	-
					AI: CT vs IS		0.0667	9	0.948277	0.948277	-
					RSP: CT vs IS		1.69	9	0.125212	0.330564	-
Figure S5C			Dorsal hippocampus	Multiple t-test (Holm-Sidak method for multiple comparisons)	dDG: CT vs IS		1.294	9	0.227875	0.403823	-
					dCA3: CT vs IS		1.572	9	0.150322	0.386573	-
					dCA1: CT vs IS		1.078	9	0.309134	0.403823	-
Figure S5D			Ventral hippocampus	Multiple t-test (Holm-Sidak method for multiple comparisons)	vDG: CT vs IS		0.153	8	0.882216	0.882216	-
					vCA3: CT vs IS		1.083	8	0.310249	0.671847	-
					vCA1: CT vs IS		0.6294	8	0.546617	0.794444	-
Figure S5E			Amygdalar subregions	Multiple t-test (Holm-Sidak method for multiple comparisons)	LA: CT vs IS		0.6828	9	0.511937	0.841515	-
					BLA: CT vs IS		1.624	9	0.138849	0.526416	-
					BMA: CT vs IS		0.1389	9	0.892602	0.892602	-
					CEA: CT vs IS		1.535	8	0.163419	0.526416	-
					MEA: CT vs IS		0.7739	9	0.458836	0.841515	-
Figure S6A	c-Fos	Mean degree	-	Unpaired two-tailed t-test	CT vs IS		0.4024	121	0.6881	-	-
Figure S6C		Mean clustering coefficient	-				0.8953	121	0.3724	-	-
Figure S6D		Global efficiency	-				0.2827	121	0.7779	-	-
Figure S6D		Mean betweenness centrality	-				1.162	121	0.2476	-	-
Figure S7A	Colabel / eYFP+ cells	Colabel / eYFP+ cells proportion	Global	Unpaired two-tailed t-test	CT vs IS		2.193	9	0.056	-	-
Figure S9A		Mean degree	-				1.563	71	0.1226	-	-
Figure S9C		Mean clustering coefficient	-				1.726	71	0.0887	-	-
Figure S9D		Global efficiency	-				0.2095	71	0.8346	-	-
Figure S9E		Mean betweenness centrality	-				1.435	71	0.1557	-	-
Figure S8A	Colabel / c-Fos+ cells	cells/mm3	Global	Unpaired two-tailed t-test	CT vs IS		2.106	9	0.0644	-	-
Figure S8B			Isocortical regions	Multiple t-test (Holm-Sidak method for multiple comparisons)	ACA: CT vs IS		1.623	9	0.138959	0.316754	-
					AI: CT vs IS		1.166	8	0.277186	0.316754	-
					RSP: CT vs IS		1.722	9	0.119237	0.316754	-
Figure S8C			Dorsal hippocampus	Multiple t-test (Holm-Sidak method for multiple comparisons)	dDG: CT vs IS		2.706	9	0.024169	0.060125	-
					dCA3: CT vs IS		2.808	9	0.020457	0.060125	-
					dCA1: CT vs IS		0.6825	9	0.51208	0.51208	-
Figure S8D			Ventral hippocampus	Multiple t-test (Holm-Sidak method for multiple comparisons)	vDG: CT vs IS		4.477	8	0.002063	0.006177	**
					vCA3: CT vs IS		2.374	8	0.044939	0.044939	*
					vCA1: CT vs IS		2.994	8	0.017216	0.034135	*
Figure S8E			Amygdalar subregions	Multiple t-test (Holm-Sidak method for multiple comparisons)	LA: CT vs IS		0.7421	9	0.476974	0.731212	-
					BLA: CT vs IS		1.169	8	0.276154	0.725474	-
					BMA: CT vs IS		1.827	9	0.100947	0.41261	-
					CEA: CT vs IS		0.4183	7	0.68828	0.731212	-
					MEA: CT vs IS		0.9825	8	0.354638	0.731212	-
Figure S10D	Colabel / c-Fos+ cells	Mean degree	-	Unpaired two-tailed t-test	CT vs IS		0.5784	75	0.5648	-	-
Figure S10F		Mean clustering coefficient	-				1.529	75	0.1305	-	-
Figure S10G		Global efficiency	-				2.43	75	0.0175	-	*
Figure S10H		Mean betweenness centrality	-				3.446	75	0.0009	-	***
