## Supplementary Tables for "A SMARTTR workflow for multi-ensemble atlas mapping and brain-wide network analysis": Table S5_EYFP.xlsx

### Sheet: Table S2_EYFP
Table S5. Statistical analysis summary for eYFP immunoreactivity across all mapped regions.
No.	Brain Region	Acronym	mean.normalized.count.by.volume.Context	mean.normalized.count.by.volume.Shock	sem.normalized.count.by.volume.Context	sem.normalized.count.by.volume.Shock	n.Context	n.Shock	statistic	df	p	p.adj	p.adj.signif
1	Anterior amygdalar area	AAA	2655.03	1174.8	1214.03	268.822	5	6	1.19043	4.39341	0.294	0.906176	ns
2	Anterior cingulate area	ACA	24485.2	20208.7	4929.65	4775	5	6	0.623118	8.81751	0.549	0.906176	ns
3	Nucleus accumbens	ACB	2966.13	4199.4	695.241	1227.71	5	6	-0.8741	7.72766	0.408	0.906176	ns
4	Agranular insular area	AI	5149.88	5042.11	972.003	1227.27	5	6	0.0688412	8.875	0.947	0.992564	ns
5	Anterior pretectal nucleus	APN	684.039	913.874	80.9771	212.944	4	5	-1.00884	5.09836	0.359	0.906176	ns
6	Dorsal auditory area	AUDd	39325	25671.1	3666.29	3499.96	5	6	2.69378	8.77947	0.0252	0.906176	ns
7	Primary auditory area	AUDp	28312.5	18772.4	3517.08	2038.42	5	6	2.34683	6.54757	0.0538	0.906176	ns
8	Ventral auditory area	AUDv	19757.3	14864.9	2720.19	1968.29	5	6	1.4571	7.61511	0.185	0.906176	ns
9	Basolateral amygdalar nucleus	BLA	5367.62	3232	1243.95	619.277	5	6	1.53689	5.93668	0.176	0.906176	ns
10	Basomedial amygdalar nucleus	BMA	3189.63	3055.34	854.245	527.811	5	6	0.133743	6.83961	0.897	0.992564	ns
11	Bed nuclei of the stria terminalis	BST	5404.94	4170.1	1895.14	1359.68	5	4	0.529423	6.78188	0.613	0.913717	ns
12	Central amygdalar nucleus	CEA	5318.97	3307.05	988.796	860.826	5	5	1.53464	7.8511	0.164	0.906176	ns
13	Claustrum	CLA	11187.1	11865.9	2447.87	2209.82	5	6	-0.205823	8.60452	0.842	0.992564	ns
14	Cortical amygdalar area	COA	3552.59	3740.72	541.443	977.657	5	6	-0.168331	7.63919	0.871	0.992564	ns
15	Caudoputamen	CP	3381.5	4562	1082.77	1030.82	5	6	-0.789634	8.77195	0.451	0.906176	ns
16	Field CA1 (dorsal)	dCA1	14584.6	14864.8	755.531	2716.51	5	6	-0.0993789	5.76038	0.924	0.992564	ns
17	Field CA2 (dorsal)	dCA2	5334.48	4584.97	565.468	923.713	5	6	0.692039	8.03855	0.508	0.906176	ns
18	Field CA3 (dorsal)	dCA3	6379.95	6468.6	600.951	1019.15	5	6	-0.0749336	7.88925	0.942	0.992564	ns
19	Dentate gyrus (dorsal)	dDG	15038	11024.7	2250.25	1371.4	5	6	1.52295	6.77544	0.173	0.906176	ns
20	Ectorhinal area	ECT	7777.55	6970.65	1816.56	969.438	5	6	0.39188	6.20051	0.708	0.992564	ns
21	Entorhinal area	ENT	5663.73	3519.98	1746.48	916.428	5	6	1.08692	6.13395	0.318	0.906176	ns
22	Endopiriform nucleus	EP	4641.24	3748.63	908.495	872.178	5	6	0.708765	8.79458	0.497	0.906176	ns
23	Edinger-Westphal nucleus	EW	8318.32	9741.98	908.498	4277.35	5	4	-0.325574	3.27179	0.764	0.992564	ns
24	Fasciola cinerea	FC	10139.1	4779.38	2733.74	394.596	5	5	1.94046	4.16661	0.121	0.906176	ns
25	Geniculate group, ventral thalamus	GENv	1710.13	1686.92	475.109	772.123	4	6	0.0256049	7.67038	0.98	0.992564	ns
26	Globus pallidus, external segment	GPe	346.991	833.868	69.1039	311.664	4	5	-1.52514	4.38882	0.196	0.906176	ns
27	Gustatory areas	GU	18509.5	16528.1	3814.85	5505.32	5	6	0.295826	8.50369	0.774	0.992564	ns
28	Intercalated amygdalar nucleus	IA	21640.7	9900.34	3065.8	1815.39	4	6	3.29509	5.09667	0.021	0.906176	ns
29	Infralimbic area	ILA	5983.4	5185.17	2348.71	1980.73	4	5	0.259805	6.36865	0.803	0.992564	ns
30	Interpeduncular nucleus	IPN	1745.65	1457.17	321.744	264.557	5	5	0.692545	7.71202	0.509	0.906176	ns
31	Lateral amygdalar nucleus	LA	4938.42	4151.77	617.775	911.949	5	6	0.714171	8.42436	0.494	0.906176	ns
32	Lateral habenula	LH	3502.99	1404.35	1180.67	492.521	5	4	1.64049	5.29931	0.159	0.906176	ns
33	Lateral hypothalamic area	LHA	2321.74	1579.72	603.834	492.146	5	6	0.952531	8.18862	0.368	0.906176	ns
34	Lateral preoptic area	LPO	1762.21	2564.41	402.186	1310.12	5	5	-0.585347	4.74728	0.585	0.906176	ns
35	Lateral septal nucleus	LS	5308.3	5679.82	1487.29	1253.62	5	6	-0.191001	8.33642	0.853	0.992564	ns
36	Medial amygdalar nucleus	MEA	3342.32	4252.75	907.525	763.714	5	6	-0.767573	8.32957	0.464	0.906176	ns
37	Medial geniculate complex	MG	1072.09	594.601	351.999	90.4341	5	4	1.31383	4.51922	0.252	0.906176	ns
38	Primary motor area	MOp	40298.2	34753.5	4283.41	4994.21	5	6	0.842725	8.98454	0.421	0.906176	ns
39	Secondary motor area	MOs	38327.2	28596.8	6490.07	5766.4	5	6	1.1208	8.54702	0.293	0.906176	ns
40	Medial preoptic area	MPO	2649.23	1801.54	860.625	668.084	5	4	0.77805	6.92193	0.462	0.906176	ns
41	Midbrain reticular nucleus	MRN	855.14	1339.19	162.737	367.227	5	5	-1.20509	5.51272	0.277	0.906176	ns
42	Medial septal nucleus	MS	1518.22	1133.9	581.477	276.997	4	5	0.59669	4.34812	0.58	0.906176	ns
43	Diagonal band nucleus	NDB	1155.33	1024.06	238.311	303.934	4	5	0.339876	6.93517	0.744	0.992564	ns
44	Olfactory tubercle	OT	3350.15	2477.7	1347.39	484.389	5	5	0.609329	5.01695	0.569	0.906176	ns
45	Posterior amygdalar nucleus	PA	3871.4	4826.09	979.174	958.287	4	6	-0.696816	7.4166	0.507	0.906176	ns
46	Piriform-amygdalar area	PAA	3781.33	5475.77	702.598	1749.71	5	6	-0.898663	6.5302	0.401	0.906176	ns
47	Periaqueductal gray	PAG	3591.71	3713.87	456.088	415.594	5	6	-0.197973	8.63672	0.848	0.992564	ns
48	Perirhinal area	PERI	6797.67	4751.46	1679.52	480.245	5	6	1.17139	4.65594	0.298	0.906176	ns
49	Pontine gray	PG	29353.7	13846.3	10089.1	4192.29	4	5	1.41939	4.03519	0.228	0.906176	ns
50	Posterior hypothalamic nucleus	PH	4836.69	4243.26	1189.34	703.002	5	6	0.429529	6.63537	0.681	0.978164	ns
51	Piriform area	PIR	9591.45	9601.17	2301.15	2538.61	5	6	-0.00283444	8.99841	0.998	0.998	ns
52	Posterior parietal association areas	PTLp	38684.8	27505.9	7741.82	4067	5	6	1.27831	6.1384	0.247	0.906176	ns
53	Paraventricular hypothalamic nucleus	PVH	4208.79	4269.76	1878.51	1342.83	5	5	-0.0264048	7.24155	0.98	0.992564	ns
54	Paraventricular nucleus of the thalamus	PVT	2945.99	3198.55	1886.93	978.193	4	6	-0.118827	4.62856	0.91	0.992564	ns
55	Red nucleus	RN	4358.99	2720.17	2277.27	920.854	5	5	0.667165	5.27404	0.533	0.906176	ns
56	Retrosplenial area	RSP	19742.4	13155.5	3908.11	1496.9	5	6	1.57392	5.17072	0.174	0.906176	ns
57	Superior colliculus, motor related	SCm	1973.24	2446.11	485.612	793.475	5	5	-0.508316	6.62777	0.628	0.918741	ns
58	Superior colliculus, sensory related	SCs	1971.62	1751.04	656.983	361.646	5	5	0.294127	6.22023	0.778	0.992564	ns
59	Septohippocampal nucleus	SH	1842.45	2338.13	651.396	609.769	4	4	-0.55553	5.97402	0.599	0.910019	ns
60	Substantia innominata	SI	750.017	551.775	141.697	105.555	5	5	1.12197	7.39419	0.297	0.906176	ns
61	Substantia nigra, reticular part	SNr	2254.78	409.893	1129	67.5515	5	4	1.63117	4.02862	0.178	0.906176	ns
62	Primary somatosensory area, barrel field	SSp-bfd	71664	51777.8	7350.81	7099.68	5	6	1.94589	8.81023	0.0842	0.906176	ns
63	Primary somatosensory area, lower limb	SSp-ll	48798.8	37131	3959.96	5768.71	5	6	1.66752	8.47118	0.132	0.906176	ns
64	Primary somatosensory area, mouth	SSp-m	52998.6	43550	5063.84	8175.48	5	6	0.982521	8.08493	0.354	0.906176	ns
65	Primary somatosensory area, nose	SSp-n	44437.3	41585.1	6606.85	7710.75	5	6	0.28089	8.98382	0.785	0.992564	ns
66	Primary somatosensory area, upper limb	SSp-ul	51460.1	39851	3797.12	7134.36	5	6	1.43644	7.4833	0.191	0.906176	ns
67	Supplemental somatosensory area	SSs	39620.8	40174.9	5964.35	6729.14	5	6	-0.0616203	8.99927	0.952	0.992564	ns
68	Subiculum	SUB	6631.11	6396.7	1740.28	536.364	5	5	0.128726	4.75313	0.903	0.992564	ns
69	Temporal association areas	TEa	11386.6	8908.48	2272.31	1267.04	5	6	0.952519	6.38058	0.376	0.906176	ns
70	Postpiriform transition area	TR	2591.74	3242.74	716.984	780.035	5	5	-0.614444	7.94383	0.556	0.906176	ns
71	Field CA1 (ventral)	vCA1	6498.69	7311.55	920.844	796.018	5	5	-0.667801	7.83605	0.523	0.906176	ns
72	Field CA3 (ventral)	vCA3	2046.65	2745.34	381.15	413.201	5	5	-1.24289	7.94841	0.249	0.906176	ns
73	Dentate gyrus (ventral)	vDG	3878.91	4435.83	487.946	404.05	5	5	-0.879084	7.73121	0.406	0.906176	ns
74	Anterolateral visual area	VISal	44502	40980.9	10529.7	7809.05	5	5	0.268592	7.37813	0.796	0.992564	ns
75	Anteromedial visual area	VISam	46535.5	49828	9382.06	10452	5	5	-0.234417	7.90848	0.821	0.992564	ns
76	Visceral area	VISC	12880.4	16651.8	1637.62	3759.35	5	6	-0.919734	6.77278	0.389	0.906176	ns
77	Primary visual area	VISp	58961.5	58407.8	14193.4	10384.1	5	5	0.0314865	7.32845	0.976	0.992564	ns
78	Ventral tegmental area	VTA	1364	1087.72	273.791	303.375	5	5	0.67608	7.91723	0.518	0.906176	ns
79	Zona incerta	ZI	1845.66	1291.29	424.284	399.324	5	6	0.951472	8.73923	0.367	0.906176	ns
80	Postpiriform transition area	TR	3457.76	3121.26	779.768	655.939	5	5	0.33024	7.77214	0.75	0.963974	ns
81	Field CA1 (ventral)	vCA1	6816.2	7311.55	732.205	796.018	5	5	-0.457998	7.94478	0.659	0.930968	ns
82	Field CA3 (ventral)	vCA3	2046.65	2745.34	381.15	413.201	5	5	-1.24289	7.94841	0.249	0.915891	ns
83	Dentate gyrus (ventral)	vDG	11500.8	10866.2	6346.89	5600.74	5	5	0.0749701	7.87805	0.942	0.97192	ns
84	Anterolateral visual area	VISal	44950.1	41750.1	10624.5	7442.3	5	5	0.246686	7.16372	0.812	0.963974	ns
85	Anteromedial visual area	VISam	47010.4	50185.3	9335.37	10572.3	5	5	-0.225109	7.87926	0.828	0.963974	ns
86	Visceral area	VISC	13396.6	18648.4	1953.81	3912.82	5	6	-1.20082	7.24147	0.268	0.915891	ns
87	Primary visual area	VISp	59347.3	58927.2	14097.4	10455.9	5	5	0.0239314	7.37847	0.982	0.982	ns
88	Ventral tegmental area	VTA	1088.18	636.696	338.386	320.651	5	5	0.96849	7.97693	0.361	0.915891	ns
89	Zona incerta	ZI	1789.27	1222.81	442.056	418.946	5	6	0.930091	8.75927	0.377	0.915891	ns
