## Supplementary Tables for "A SMARTTR workflow for multi-ensemble atlas mapping and brain-wide network analysis": Table S6_cfos.xlsx

### Sheet: Table S5_cfos
Table S6. Statistical analysis summary for c-Fos immunoreactivity across all mapped regions.
No.	Brain Region	Acronym	mean.normalized.count.by.volume.Context	mean.normalized.count.by.volume.Shock	sem.normalized.count.by.volume.Context	sem.normalized.count.by.volume.Shock	n.Context	n.Shock	statistic	df	p	p.adj	p.adj.signif
1	Anterior amygdalar area	AAA	39724	23638.2	11611	6800.16	5	6	1.19546	6.59401	0.273	0.741246	ns
2	Anterior cingulate area	ACA	121738	88687.1	18775.2	11031.1	5	6	1.51776	6.60827	0.175	0.741246	ns
3	Nucleus accumbens	ACB	28548.6	23926.7	4598.53	4200.35	5	6	0.742094	8.64484	0.478	0.741246	ns
4	Agranular insular area	AI	44016.6	37853.4	4372.17	4248.03	5	6	1.01102	8.8251	0.339	0.741246	ns
5	Anterior pretectal nucleus	APN	19032.4	14496.5	3609.99	4776.63	4	6	0.757573	7.99551	0.47	0.741246	ns
6	Dorsal auditory area	AUDd	72857.1	65906.5	11123.1	7329.28	5	6	0.521788	7.1493	0.618	0.786765	ns
7	Primary auditory area	AUDp	78459	81421.8	6791.92	4634.37	5	6	-0.360337	7.322	0.729	0.816289	ns
8	Ventral auditory area	AUDv	67361.4	79750.3	6344.64	8896.76	5	6	-1.13375	8.59887	0.288	0.741246	ns
9	Basolateral amygdalar nucleus	BLA	30156.8	25093.6	4475.33	2702.76	5	6	0.968445	6.73334	0.366	0.741246	ns
10	Basomedial amygdalar nucleus	BMA	44138.1	41033.5	7160.37	5283.08	5	6	0.348902	7.71207	0.736	0.816289	ns
11	Bed nuclei of the stria terminalis	BST	46712.2	44434.7	5518.02	5660.38	5	4	0.288104	6.80323	0.782	0.853816	ns
12	Central amygdalar nucleus	CEA	24764.2	13161.8	4546.92	2013.42	5	6	2.3332	5.55168	0.0618	0.741246	ns
13	Claustrum	CLA	74340.3	67039.7	9746.41	9316.77	5	6	0.54146	8.78313	0.602	0.786765	ns
14	Central linear nucleus raphe	CLI	18761.7	25369.3	1665.68	9334.92	4	4	-0.696828	3.19084	0.533	0.760263	ns
15	Central medial nucleus of the thalamus	CM	47479.3	75468	13612.6	12693.6	5	6	-1.50374	8.71137	0.168	0.741246	ns
16	Cortical amygdalar area	COA	47613.1	42938.7	4422.18	3269.16	5	6	0.84999	7.72176	0.421	0.741246	ns
17	Caudoputamen	CP	13799.3	11926	2580.49	1292.2	5	6	0.649104	5.95788	0.54	0.760263	ns
18	Field CA1 (dorsal)	dCA1	24777.3	16606.6	7639.57	2847.16	5	6	1.00219	5.10947	0.361	0.741246	ns
19	Field CA2 (dorsal)	dCA2	17801.3	11191	4782.15	1889.13	5	6	1.28561	5.2437	0.252	0.741246	ns
20	Field CA3 (dorsal)	dCA3	24265.8	17064.1	4203.18	2320.87	5	6	1.49992	6.33953	0.182	0.741246	ns
21	Dentate gyrus (dorsal)	dDG	15838.9	12536.9	2519.47	1046.66	5	6	1.2103	5.3718	0.277	0.741246	ns
22	Ectorhinal area	ECT	51242.9	56740.7	8893.53	3511.62	5	6	-0.574973	5.24254	0.589	0.786765	ns
23	Entorhinal area	ENT	37999.4	29232.9	4418.5	3932.62	5	6	1.48204	8.55342	0.174	0.741246	ns
24	Endopiriform nucleus	EP	46177.5	42255.5	5435.74	4286.97	5	6	0.566529	8.03622	0.587	0.786765	ns
25	Edinger-Westphal nucleus	EW	31790.2	21440.8	9139.62	2967.16	5	5	1.07703	4.83391	0.332	0.741246	ns
26	Fasciola cinerea	FC	9832.71	5213.5	3574.18	802.903	5	5	1.26096	4.40268	0.27	0.741246	ns
27	Geniculate group, ventral thalamus	GENv	51250.1	47177.8	15968	11608.9	5	6	0.206273	7.63863	0.842	0.89202	ns
28	Globus pallidus, external segment	GPe	9066.2	2737.15	2237.65	770.556	5	5	2.67431	4.93551	0.0447	0.741246	ns
29	Gustatory areas	GU	17756.7	20638.3	2000.96	3268.79	5	6	-0.751864	8.03836	0.474	0.741246	ns
30	Intercalated amygdalar nucleus	IA	55404.2	60622.3	13241.5	6751.46	5	6	-0.35107	6.02437	0.737	0.816289	ns
31	Interfascicular nucleus raphe	IF	42752	20629.7	15333	8483.22	4	4	1.26245	4.67927	0.266	0.741246	ns
32	Induseum griseum	IG	31018.1	12193.3	6758.15	1258.52	5	6	2.73841	4.27813	0.0483	0.741246	ns
33	Infralimbic area	ILA	93991.3	65012.8	21621	13735.6	4	5	1.13131	5.2668	0.307	0.741246	ns
34	Intermediodorsal nucleus of the thalamus	IMD	90098	68142.1	16401.3	14042.8	5	6	1.01687	8.402	0.338	0.741246	ns
35	Interpeduncular nucleus	IPN	39814.7	17345.1	30464.2	5543.44	5	5	0.725658	4.2646	0.506	0.760263	ns
36	Lateral amygdalar nucleus	LA	36907.8	28362.7	5701.97	6273.57	5	6	1.00796	8.99771	0.34	0.741246	ns
37	Lateral dorsal nucleus of thalamus	LD	6466.33	4535.8	1429.41	447.678	5	4	1.28885	4.76211	0.257	0.741246	ns
38	Dorsal part of the lateral geniculate complex	LGd	25262.5	13991	14122.6	3128.7	5	6	0.779231	4.3938	0.476	0.741246	ns
39	Lateral habenula	LH	32770.4	20613.7	11013.4	3625.76	5	6	1.04845	4.86828	0.344	0.741246	ns
40	Lateral hypothalamic area	LHA	53179.9	35689.6	7398.64	6421.66	5	6	1.7853	8.45712	0.11	0.741246	ns
41	Lateral posterior nucleus of the thalamus	LP	11288.4	10159.2	2140.25	2467.85	5	6	0.345683	8.99161	0.738	0.816289	ns
42	Lateral preoptic area	LPO	53367.3	64845.8	9767.97	4529.98	5	5	-1.06606	5.64451	0.33	0.741246	ns
43	Lateral septal nucleus	LS	83402.8	79954.6	11638.6	8762.57	5	6	0.236687	7.81192	0.819	0.87633	ns
44	Mediodorsal nucleus of thalamus	MD	36942	100480	7746.64	26250.6	5	6	-2.32147	5.85329	0.0604	0.741246	ns
45	Medial amygdalar nucleus	MEA	68322.3	46318.6	8450.96	10956.2	5	6	1.59023	8.81785	0.147	0.741246	ns
46	Medial geniculate complex	MG	19055.7	14517.9	4558.2	1873.52	5	5	0.920779	5.31401	0.397	0.741246	ns
47	Medial habenula	MH	18232	11909.9	5068.88	3060.21	5	6	1.06774	6.73181	0.322	0.741246	ns
48	Primary motor area	MOp	79358.5	69979.9	15837.5	9190.31	5	6	0.512189	6.55299	0.625	0.786765	ns
49	Secondary motor area	MOs	125135	93814.7	20406.3	15957.8	5	6	1.20904	7.99594	0.261	0.741246	ns
50	Medial preoptic area	MPO	69783.9	64875.9	12090.9	22426.1	5	4	0.192638	4.69971	0.855	0.896912	ns
51	Midbrain reticular nucleus	MRN	11480	14068.7	1178.69	2716.69	5	5	-0.874151	5.45441	0.419	0.741246	ns
52	Medial septal nucleus	MS	54816.5	42442.7	11764.6	5585.89	5	6	0.950132	5.77214	0.38	0.741246	ns
53	Diagonal band nucleus	NDB	35910.4	26443.5	4689.55	3866.01	5	6	1.55766	8.23982	0.157	0.741246	ns
54	Nucleus of the optic tract	NOT	43122.9	33280.1	4013.5	5947.04	4	5	1.3719	6.63755	0.215	0.741246	ns
55	Olfactory tubercle	OT	25788.9	20501.3	4966.38	3634.13	5	6	0.859217	7.67099	0.416	0.741246	ns
56	Posterior amygdalar nucleus	PA	48038.7	47336.8	2861.74	9598.72	4	6	0.0700784	5.85131	0.946	0.954925	ns
57	Piriform-amygdalar area	PAA	41703	27082.3	5290.82	5101.29	5	6	1.98933	8.80582	0.0786	0.741246	ns
58	Periaqueductal gray	PAG	35278.5	32746.3	4988.09	2911.91	5	6	0.438409	6.57957	0.675	0.793681	ns
59	Perirhinal area	PERI	38749.4	42678	7565.15	3180.29	5	6	-0.478726	5.40372	0.651	0.793681	ns
60	Pontine gray	PG	75685.9	62353.8	10060.6	13808.7	4	5	0.78034	6.81376	0.461	0.741246	ns
61	Posterior hypothalamic nucleus	PH	81194.7	81789.9	11271.8	8045.22	5	6	-0.0429769	7.54672	0.967	0.967	ns
62	Piriform area	PIR	69964.9	61774.5	8843.53	6388.26	5	6	0.750755	7.60668	0.475	0.741246	ns
63	Posterior complex of the thalamus	PO	6154.67	3962.2	2339.88	1197.91	5	5	0.834053	5.96199	0.436	0.741246	ns
64	Posterior limiting nucleus of the thalamus	POL	16626.9	18182.7	2155.42	3660.55	4	5	-0.36624	6.25241	0.726	0.816289	ns
65	Peripeduncular nucleus	PP	25169.4	29101.8	6799.93	9147.63	5	5	-0.345006	7.38655	0.74	0.816289	ns
66	Parataenial nucleus	PT	59528.4	68180.9	14282.1	9039.12	5	5	-0.511918	6.76141	0.625	0.786765	ns
67	Posterior parietal association areas	PTLp	117144	89860.6	19494.3	12130.2	5	6	1.18831	6.87289	0.274	0.741246	ns
68	Paraventricular hypothalamic nucleus	PVH	74400.7	120820	26952.7	11869.6	5	5	-1.57616	5.49527	0.171	0.741246	ns
69	Paraventricular nucleus of the thalamus	PVT	95195.4	104399	13972.3	14511.8	5	6	-0.456853	8.95138	0.659	0.793681	ns
70	Nucleus of reunions	RE	75153.7	61693.7	17299.4	3909.56	5	5	0.75892	4.40752	0.486	0.742886	ns
71	Rhomboid nucleus	RH	67576.4	47298.6	18622	15763.4	4	5	0.831127	6.38203	0.436	0.741246	ns
72	Rostral linear nucleus raphe	RL	27262.6	21906.4	2855.32	4756.97	5	5	0.965412	6.55114	0.369	0.741246	ns
73	Red nucleus	RN	9570.82	6835.72	3403.13	719.408	5	5	0.786325	4.35679	0.472	0.741246	ns
74	Retrosplenial area	RSP	65137.7	50717.2	11252.2	10091.4	5	6	0.954084	8.58112	0.366	0.741246	ns
75	Reticular nucleus of the thalamus	RT	8392.58	13201.7	1699.55	3292.21	4	6	-1.298	7.17124	0.234	0.741246	ns
76	Superior colliculus, motor related	SCm	27931.3	19179.1	5814.5	3796.53	5	5	1.26036	6.88609	0.249	0.741246	ns
77	Superior colliculus, sensory related	SCs	91872.5	64762.3	18283.4	10829.3	5	5	1.27578	6.49899	0.246	0.741246	ns
78	Septofimbrial nucleus	SF	3324.99	2404.91	1920.38	560.239	4	5	0.459939	3.51329	0.673	0.793681	ns
79	Suprageniculate nucleus	SGN	30089.1	19847.7	10332	2083.55	5	5	0.971664	4.32479	0.382	0.741246	ns
80	Septohippocampal nucleus	SH	40156.1	55462.4	12061.5	9102.58	5	5	-1.01293	7.44036	0.343	0.741246	ns
81	Substantia innominata	SI	21907.7	15340.6	2758.99	1368.91	5	6	2.13223	5.9246	0.0776	0.741246	ns
82	Substantia nigra, compact part	SNc	8418.85	10423.4	2395.77	1891.78	5	5	-0.656659	7.59177	0.531	0.760263	ns
83	Substantia nigra, reticular part	SNr	5076.45	3570.01	1371.65	207.238	5	5	1.08595	4.18252	0.336	0.741246	ns
84	Subparafascicular nucleus	SPF	25840.8	30906.3	5420.68	5090.25	5	6	-0.681213	8.73254	0.513	0.760263	ns
85	Primary somatosensory area, barrel field	SSp-bfd	54444.3	35593.4	12186.2	8757.34	5	6	1.25619	7.58078	0.246	0.741246	ns
86	Primary somatosensory area, lower limb	SSp-ll	69567.7	74184.6	14624.8	11594.6	5	6	-0.24738	8.06092	0.811	0.87633	ns
87	Primary somatosensory area, mouth	SSp-m	10198.5	6360.67	2230.54	1133.15	5	6	1.534	6.01079	0.176	0.741246	ns
88	Primary somatosensory area, nose	SSp-n	9870.75	8839.85	1356.05	1434.52	5	6	0.522234	8.9726	0.614	0.786765	ns
89	Primary somatosensory area, upper limb	SSp-ul	39253.7	46815.5	9413.03	10142.9	5	6	-0.54646	8.98783	0.598	0.786765	ns
90	Supplemental somatosensory area	SSs	17288.7	11934.9	4089.42	2288.88	5	6	1.1424	6.39655	0.294	0.741246	ns
91	Subthalamic nucleus	STN	23605.6	7297.43	9446.34	2162.61	5	6	1.68286	4.42057	0.161	0.741246	ns
92	Subiculum	SUB	38766.1	26446.5	5054.31	2475.04	5	5	2.18908	5.81405	0.0726	0.741246	ns
93	Temporal association areas	TEa	58968.5	62701.8	7376.86	3680.22	5	6	-0.452859	5.94431	0.667	0.793681	ns
94	Postpiriform transition area	TR	18048.1	16476.5	3024.5	1477.96	5	5	0.466874	5.80728	0.658	0.793681	ns
95	Ventral anterior-lateral complex of the thalamus	VAL	4709.69	14913.6	1897.95	8629.04	4	6	-1.1549	5.47413	0.296	0.741246	ns
96	Field CA1 (ventral)	vCA1	28499	32118.3	5193.31	2468.44	5	5	-0.629432	5.7196	0.553	0.768455	ns
97	Field CA3 (ventral)	vCA3	11238.7	12342	855.777	552.27	5	5	-1.08328	6.83928	0.315	0.741246	ns
98	Dentate gyrus (ventral)	vDG	9745.14	9518.58	751.995	1276.04	5	5	0.152962	6.47932	0.883	0.908471	ns
99	Anterolateral visual area	VISal	131279	115434	14873.3	12706.9	5	5	0.809998	7.80961	0.442	0.741246	ns
100	Anteromedial visual area	VISam	141264	138578	11152.8	11767.7	5	5	0.165655	7.97707	0.873	0.906903	ns
101	Visceral area	VISC	11466	14039.5	1912.43	3328.07	5	6	-0.670457	7.78605	0.522	0.760263	ns
102	Primary visual area	VISp	169796	144354	13476.4	14465.2	5	5	1.28687	7.96023	0.234	0.741246	ns
103	Ventral medial nucleus of the thalamus	VM	13663.8	12734.7	4933.86	5612.26	5	6	0.124337	8.99736	0.904	0.921219	ns
104	Ventral posterolateral nucleus of the thalamus	VPL	7445.04	3542.86	2605.11	1175.61	5	6	1.36531	5.60896	0.224	0.741246	ns
105	Ventral posteromedial nucleus of the thalamus	VPM	7695.93	3346.24	4049.95	1367.26	5	6	1.01759	4.91269	0.356	0.741246	ns
106	Ventral tegmental area	VTA	19260.3	13628.4	4717.52	1882.92	5	5	1.10878	5.24291	0.316	0.741246	ns
107	Zona incerta	ZI	25529.9	16622.3	4289.16	3583.89	5	6	1.59367	8.29896	0.148	0.741246	ns
108	Field CA1 (ventral)	vCA1	28734.9	32118.3	5074.05	2468.44	5	5	-0.599618	5.7929	0.571	0.805233	ns
109	Field CA3 (ventral)	vCA3	11238.7	12342	855.777	552.27	5	5	-1.08328	6.83928	0.315	0.765567	ns
110	Dentate gyrus (ventral)	vDG	25397	24342.6	12265.6	13418.8	5	5	0.0579974	7.93626	0.955	0.963093	ns
111	Anterolateral visual area	VISal	132510	116202	15078.8	12309.2	5	5	0.837809	7.69171	0.427	0.779205	ns
112	Anteromedial visual area	VISam	142821	139574	10770	12102.4	5	5	0.200446	7.89358	0.846	0.898763	ns
113	Visceral area	VISC	13445.7	15383.9	2177.86	3561.1	5	6	-0.464324	8.03467	0.655	0.825484	ns
114	Primary visual area	VISp	171396	145582	13416.5	14165.2	5	5	1.32312	7.97652	0.222	0.765567	ns
115	Ventral medial nucleus of the thalamus	VM	13663.8	12501.1	4933.86	5698.81	5	6	0.154253	8.99066	0.881	0.911643	ns
116	Ventral posterolateral nucleus of the thalamus	VPL	7445.04	3542.86	2605.11	1175.61	5	6	1.36531	5.60896	0.224	0.765567	ns
117	Ventral posteromedial nucleus of the thalamus	VPM	7695.93	3346.24	4049.95	1367.26	5	6	1.01759	4.91269	0.356	0.765567	ns
118	Ventral tegmental area	VTA	19260.3	13628.4	4717.52	1882.92	5	5	1.10878	5.24291	0.316	0.765567	ns
119	Zona incerta	ZI	25589.4	16649.4	4292.8	3569.16	5	6	1.60137	8.27732	0.147	0.765567	ns
