## Supplementary Tables for "A SMARTTR workflow for multi-ensemble atlas mapping and brain-wide network analysis": Table S7_colabel over eyfp.xlsx

### Sheet: Table S5_cfos
Table S7. Statistical analysis summary for reactivated populations (co-labeled cells / eYFP+ cells) across all mapped regions.
No.	Brain Region	Acronym	mean.normalized.count.by.volume.Context	mean.normalized.count.by.volume.Shock	sem.normalized.count.by.volume.Context	sem.normalized.count.by.volume.Shock	n.Context	n.Shock	statistic	df	p	p.adj	p.adj.signif
1	Anterior cingulate area	ACA	0.486315	0.23728	0.0790329	0.0452541	5	6	2.73448	6.49443	0.0314	0.152909	ns
2	Nucleus accumbens	ACB	0.196664	0.097064	0.0560049	0.0164308	5	5	1.70648	4.68352	0.153	0.233526	ns
3	Agranular insular area	AI	0.336598	0.2143	0.0324237	0.0225736	5	5	3.09555	7.13993	0.017	0.140857	ns
4	Dorsal auditory area	AUDd	0.250498	0.166931	0.0433297	0.0220734	5	6	1.71849	6.02112	0.136	0.219111	ns
5	Primary auditory area	AUDp	0.308631	0.223823	0.0391563	0.0132522	5	6	2.05156	4.91722	0.0964	0.174703	ns
6	Ventral auditory area	AUDv	0.251831	0.212944	0.0263378	0.0345594	5	6	0.89496	8.78876	0.395	0.467551	ns
7	Basolateral amygdalar nucleus	BLA	0.226777	0.182221	0.0569448	0.0173202	5	5	0.748582	4.73381	0.49	0.546538	ns
8	Basomedial amygdalar nucleus	BMA	0.38743	0.253123	0.0439538	0.0348304	5	6	2.39487	8.05871	0.0433	0.152909	ns
9	Central amygdalar nucleus	CEA	0.111391	0.0978489	0.020289	0.0336507	4	5	0.344647	6.32272	0.742	0.755018	ns
10	Claustrum	CLA	0.543077	0.316545	0.0352557	0.045132	5	6	3.95551	8.8464	0.00344	0.0665067	ns
11	Cortical amygdalar area	COA	0.285287	0.190953	0.0253423	0.0396815	5	5	2.00354	6.79753	0.0864	0.16704	ns
12	Caudoputamen	CP	0.0617997	0.0397376	0.0148518	0.00535679	5	6	1.39736	5.04019	0.221	0.291318	ns
13	Field CA1 (dorsal)	dCA1	0.241519	0.099974	0.0835698	0.016524	5	6	1.66157	4.31361	0.167	0.237659	ns
14	Field CA3 (dorsal)	dCA3	0.164276	0.0737286	0.0318287	0.00831381	5	6	2.7525	4.54751	0.0445	0.152909	ns
15	Dentate gyrus (dorsal)	dDG	0.0769154	0.0357368	0.0152781	0.00604599	5	6	2.50616	5.24794	0.0518	0.152909	ns
16	Ectorhinal area	ECT	0.29395	0.18012	0.0432257	0.0233605	5	6	2.31673	6.25114	0.058	0.152909	ns
17	Entorhinal area	ENT	0.316004	0.197637	0.0552305	0.0199199	5	6	2.01602	5.04011	0.0994	0.174703	ns
18	Endopiriform nucleus	EP	0.362682	0.231011	0.0205393	0.0181173	5	5	4.80763	7.87728	0.0014	0.0665067	ns
19	Gustatory areas	GU	0.074482	0.0641388	0.0143428	0.00648106	5	5	0.657159	5.5681	0.537	0.576778	ns
20	Infralimbic area	ILA	0.47886	0.252311	0.0770831	0.0893827	4	4	1.91942	5.87314	0.104	0.177412	ns
21	Lateral amygdalar nucleus	LA	0.187093	0.108306	0.0513062	0.0223728	5	6	1.40761	5.50656	0.213	0.29	ns
22	Lateral hypothalamic area	LHA	0.282896	0.157963	0.0359469	0.0312797	5	6	2.62184	8.46721	0.0291	0.152909	ns
23	Lateral septal nucleus	LS	0.519232	0.345358	0.0658683	0.0512365	5	6	2.08359	7.97053	0.0708	0.1594	ns
24	Medial amygdalar nucleus	MEA	0.470303	0.241457	0.0573865	0.0317105	5	5	3.49038	6.23442	0.0122	0.1392	ns
25	Primary motor area	MOp	0.268422	0.172913	0.0559462	0.0192457	5	6	1.61431	4.9473	0.168	0.237659	ns
26	Secondary motor area	MOs	0.440114	0.243203	0.0714261	0.0346325	5	6	2.48064	5.84351	0.0488	0.152909	ns
27	Midbrain reticular nucleus	MRN	0.191065	0.125194	0.0212676	0.0265085	5	4	1.93821	6.18354	0.0993	0.174703	ns
28	Olfactory tubercle	OT	0.0747509	0.0538085	0.0182547	0.0182154	4	4	0.812092	5.99997	0.448	0.51968	ns
29	Posterior amygdalar nucleus	PA	0.369816	0.250197	0.0774807	0.0856224	4	4	1.03588	5.94108	0.341	0.420809	ns
30	Piriform-amygdalar area	PAA	0.39586	0.155374	0.0905924	0.0315183	5	6	2.50719	4.96872	0.0543	0.152909	ns
31	Periaqueductal gray	PAG	0.274251	0.16072	0.0467171	0.027498	5	5	2.09431	6.47462	0.0777	0.1594	ns
32	Perirhinal area	PERI	0.264502	0.204673	0.0583183	0.0235825	5	6	0.951081	5.3017	0.383	0.462792	ns
33	Pontine gray	PG	0.354733	0.286841	0.0561296	0.0715895	4	5	0.74631	6.93511	0.48	0.545882	ns
34	Posterior hypothalamic nucleus	PH	0.329266	0.262503	0.0935889	0.0572991	5	6	0.608401	6.79676	0.563	0.593709	ns
35	Piriform area	PIR	0.483361	0.234611	0.0483102	0.0307257	5	6	4.34474	6.97723	0.0034	0.0665067	ns
36	Posterior parietal association areas	PTLp	0.389086	0.204252	0.0710651	0.024408	5	6	2.45986	4.94434	0.0578	0.152909	ns
37	Retrosplenial area	RSP	0.256382	0.166119	0.0579582	0.0300374	5	6	1.38272	6.08607	0.215	0.29	ns
38	Superior colliculus, motor related	SCm	0.242882	0.11416	0.0386845	0.0145882	5	5	3.11346	5.11513	0.0257	0.152909	ns
39	Superior colliculus, sensory related	SCs	0.283322	0.120119	0.0868048	0.0419992	4	4	1.69242	4.33161	0.16	0.237659	ns
40	Substantia innominata	SI	0.189286	0.0650243	0.0435732	0.00794462	4	4	2.80554	3.19924	0.0627	0.158113	ns
41	Primary somatosensory area, barrel field	SSp-bfd	0.178659	0.0714171	0.0393682	0.0177783	5	6	2.48265	5.61115	0.0504	0.152909	ns
42	Primary somatosensory area, lower limb	SSp-ll	0.22118	0.156041	0.0456275	0.0339636	5	6	1.14519	7.75581	0.286	0.368622	ns
43	Primary somatosensory area, mouth	SSp-m	0.0300418	0.0143974	0.00643085	0.00360752	5	6	2.12168	6.40611	0.0752	0.1594	ns
44	Primary somatosensory area, nose	SSp-n	0.0485342	0.0230451	0.00604606	0.0058039	5	6	3.04132	8.79437	0.0144	0.1392	ns
45	Primary somatosensory area, upper limb	SSp-ul	0.13122	0.105063	0.0300022	0.0246201	5	6	0.673979	8.21933	0.519	0.567962	ns
46	Supplemental somatosensory area	SSs	0.0643992	0.0299673	0.018244	0.00697106	5	6	1.76298	5.16519	0.136	0.219111	ns
47	Subiculum	SUB	0.240257	0.11129	0.0554479	0.0131056	5	5	2.26354	4.44553	0.0797	0.1594	ns
48	Temporal association areas	TEa	0.257457	0.193458	0.0310342	0.0246594	5	6	1.61458	8.07146	0.145	0.227297	ns
49	Postpiriform transition area	TR	0.147611	0.116589	0.0460234	0.0288687	4	5	0.571011	5.21919	0.592	0.613143	ns
50	Field CA1 (ventral)	vCA1	0.3061	0.168383	0.0442629	0.020862	5	5	2.81441	5.69357	0.0324	0.152909	ns
51	Field CA3 (ventral)	vCA3	0.156815	0.0592659	0.0395131	0.0130393	5	5	2.34443	4.86099	0.0675	0.1594	ns
52	Dentate gyrus (ventral)	vDG	0.125941	0.0515885	0.0311657	0.0123715	5	5	2.21739	5.23006	0.075	0.1594	ns
53	Anterolateral visual area	VISal	0.435174	0.292081	0.0409733	0.0424063	5	5	2.42666	7.99057	0.0415	0.152909	ns
54	Anteromedial visual area	VISam	0.456775	0.306496	0.0411414	0.0445492	5	5	2.4782	7.94987	0.0384	0.152909	ns
55	Visceral area	VISC	0.0551733	0.0403055	0.0108557	0.00838652	5	6	1.08383	7.93752	0.31	0.39087	ns
56	Primary visual area	VISp	0.494662	0.3117	0.0445302	0.0484775	5	5	2.7795	7.94298	0.0241	0.152909	ns
57	Ventral tegmental area	VTA	0.506503	0.513845	0.141999	0.196672	5	4	-0.0302674	5.76752	0.977	0.977	ns
58	Zona incerta	ZI	0.336284	0.121364	0.0447653	0.020511	5	5	4.36468	5.60861	0.00556	0.08062	ns
