## Supplementary Tables for "A SMARTTR workflow for multi-ensemble atlas mapping and brain-wide network analysis": Table S8_colabel over cfos.xlsx

### Sheet: Table S5_cfos
Table S8. Statistical analysis summary for co-labeled cells / c-Fos+ cells across all mapped regions.
No.	Brain Region	Acronym	mean.normalized.count.by.volume.Context	mean.normalized.count.by.volume.Shock	sem.normalized.count.by.volume.Context	sem.normalized.count.by.volume.Shock	n.Context	n.Shock	statistic	df	p	p.adj	p.adj.signif
1	Anterior cingulate area	ACA	0.097604	0.0567856	0.0192829	0.0164133	5	6	1.61195	8.3777	0.144	0.309333	ns
2	Nucleus accumbens	ACB	0.0178321	0.0172358	0.00282677	0.00428048	5	5	0.116255	6.93135	0.911	0.960691	ns
3	Agranular insular area	AI	0.0390784	0.0299244	0.00728298	0.00293109	5	5	1.16601	5.26265	0.294	0.473667	ns
4	Dorsal auditory area	AUDd	0.134113	0.0659812	0.0151113	0.00984079	5	6	3.77817	7.09173	0.00674	0.08642	ns
5	Primary auditory area	AUDp	0.112264	0.0524787	0.0183593	0.00649437	5	6	3.07002	5.00103	0.0278	0.182378	ns
6	Ventral auditory area	AUDv	0.0739052	0.0429279	0.0104655	0.00901862	5	6	2.24225	8.42837	0.0536	0.245671	ns
7	Basolateral amygdalar nucleus	BLA	0.0395582	0.024387	0.0118279	0.00534814	5	5	1.16874	5.56997	0.29	0.473667	ns
8	Basomedial amygdalar nucleus	BMA	0.0240815	0.0140917	0.00536765	0.00229136	5	6	1.71168	5.44599	0.143	0.309333	ns
9	Central amygdalar nucleus	CEA	0.0194266	0.0167711	0.00254454	0.00524066	4	5	0.455828	5.68688	0.665	0.727736	ns
10	Claustrum	CLA	0.0745931	0.0420677	0.0130674	0.00878931	5	6	2.06533	7.25075	0.0764	0.263388	ns
11	Cortical amygdalar area	COA	0.0208418	0.0163665	0.00283349	0.00300232	5	5	1.08409	7.97335	0.31	0.47415	ns
12	Caudoputamen	CP	0.0153547	0.0149977	0.00591002	0.0037323	5	6	0.0510748	6.94328	0.961	0.97786	ns
13	Field CA1 (dorsal)	dCA1	0.121439	0.0982402	0.0211682	0.0254256	5	6	0.701213	8.95542	0.501	0.608408	ns
14	Field CA3 (dorsal)	dCA3	0.0415102	0.0269098	0.004756	0.00265446	5	6	2.68062	6.38457	0.0344	0.195618	ns
15	Dentate gyrus (dorsal)	dDG	0.0779201	0.0314458	0.0176142	0.00587873	5	6	2.50275	4.89218	0.0554	0.245671	ns
16	Ectorhinal area	ECT	0.0439945	0.0202984	0.0100789	0.00301616	5	6	2.25236	4.71823	0.0772	0.263388	ns
17	Entorhinal area	ENT	0.0462287	0.022319	0.0137021	0.00632451	5	6	1.58434	5.67972	0.167	0.3248	ns
18	Endopiriform nucleus	EP	0.0324363	0.0213617	0.00548618	0.00393418	5	5	1.64044	7.25355	0.143	0.309333	ns
19	Gustatory areas	GU	0.078163	0.0543917	0.0217424	0.017093	5	5	0.85951	7.57775	0.416	0.543911	ns
20	Infralimbic area	ILA	0.0300385	0.0223221	0.00925366	0.0105654	4	4	0.54941	5.89756	0.603	0.687077	ns
21	Lateral amygdalar nucleus	LA	0.024684	0.0183381	0.00590421	0.00604891	5	6	0.750749	8.9317	0.472	0.59513	ns
22	Lateral hypothalamic area	LHA	0.0127423	0.00710675	0.00429621	0.00237551	5	6	1.14796	6.34526	0.292	0.473667	ns
23	Lateral septal nucleus	LS	0.0299678	0.0249428	0.00722116	0.0060593	5	6	0.533071	8.31717	0.608	0.687077	ns
24	Medial amygdalar nucleus	MEA	0.0210041	0.0273526	0.00318236	0.0056239	5	5	-0.982457	6.3234	0.362	0.499905	ns
25	Primary motor area	MOp	0.136048	0.0866634	0.0161592	0.0105379	5	6	2.55988	7.09852	0.0371	0.195618	ns
26	Secondary motor area	MOs	0.135503	0.0770981	0.0236066	0.0144487	5	6	2.11019	6.79537	0.074	0.263388	ns
27	Midbrain reticular nucleus	MRN	0.0144822	0.0115615	0.00317232	0.00272266	5	4	0.69867	6.99944	0.507	0.608408	ns
28	Olfactory tubercle	OT	0.00919148	0.0178199	0.00228512	0.0115778	4	4	-0.73115	3.23338	0.514	0.608408	ns
29	Posterior amygdalar nucleus	PA	0.0220211	0.0135077	0.00415805	0.00361186	4	4	1.54571	5.88482	0.174	0.325548	ns
30	Piriform-amygdalar area	PAA	0.0295835	0.0305195	0.00608767	0.00877546	5	6	-0.0876395	8.50752	0.932	0.965286	ns
31	Periaqueductal gray	PAG	0.0279171	0.017327	0.00468217	0.00264861	5	5	1.96863	6.32218	0.0941	0.287253	ns
32	Perirhinal area	PERI	0.0464706	0.0205553	0.0129834	0.00355111	5	6	1.92532	4.60026	0.117	0.309333	ns
33	Pontine gray	PG	0.131269	0.0533594	0.0396736	0.0133402	4	5	1.86136	3.68143	0.142	0.309333	ns
34	Posterior hypothalamic nucleus	PH	0.0207581	0.0133963	0.00756655	0.00399781	5	6	0.860254	6.16088	0.422	0.543911	ns
35	Piriform area	PIR	0.0661964	0.0369381	0.0147322	0.0095432	5	6	1.66684	7.06592	0.139	0.309333	ns
36	Posterior parietal association areas	PTLp	0.128186	0.0636124	0.0282149	0.00968077	5	6	2.16475	4.94243	0.0833	0.268411	ns
37	Retrosplenial area	RSP	0.0774776	0.045786	0.0182818	0.00737683	5	6	1.60757	5.29625	0.166	0.3248	ns
38	Superior colliculus, motor related	SCm	0.0161034	0.0148931	0.00277833	0.00464049	5	5	0.223773	6.54116	0.83	0.891481	ns
39	Superior colliculus, sensory related	SCs	0.00501398	0.00240225	0.00154968	0.000814998	4	4	1.49162	4.54158	0.202	0.35503	ns
40	Substantia innominata	SI	0.00649641	0.00651293	0.00162307	0.00425	4	4	-0.00363073	3.85685	0.997	0.997	ns
41	Primary somatosensory area, barrel field	SSp-bfd	0.23445	0.103419	0.0200258	0.015602	5	6	5.16153	7.97812	0.000869	0.050402	ns
42	Primary somatosensory area, lower limb	SSp-ll	0.153773	0.0764966	0.0141209	0.01611	5	6	3.60724	8.99639	0.00569	0.08642	ns
43	Primary somatosensory area, mouth	SSp-m	0.159324	0.0884642	0.0163864	0.0168546	5	6	3.01439	8.93774	0.0147	0.1421	ns
44	Primary somatosensory area, nose	SSp-n	0.21892	0.107852	0.0306959	0.0292016	5	6	2.62155	8.7699	0.0283	0.182378	ns
45	Primary somatosensory area, upper limb	SSp-ul	0.172168	0.0923419	0.0145137	0.018059	5	6	3.44546	8.90246	0.00745	0.08642	ns
46	Supplemental somatosensory area	SSs	0.148548	0.0968918	0.0295694	0.0204788	5	6	1.43614	7.39618	0.192	0.348	ns
47	Subiculum	SUB	0.0429576	0.0270039	0.0138145	0.0034864	5	5	1.11974	4.50747	0.319	0.47415	ns
48	Temporal association areas	TEa	0.049616	0.0299421	0.00959991	0.00614582	5	6	1.72598	7.00885	0.128	0.309333	ns
49	Postpiriform transition area	TR	0.0234309	0.0181452	0.00920732	0.0029134	4	5	0.547328	3.60372	0.616	0.687077	ns
50	Field CA1 (ventral)	vCA1	0.0707654	0.0384848	0.00939698	0.00528257	5	5	2.99448	6.2986	0.0228	0.182378	ns
51	Field CA3 (ventral)	vCA3	0.0271794	0.0124309	0.00569612	0.0024772	5	5	2.3744	5.4608	0.0593	0.245671	ns
52	Dentate gyrus (ventral)	vDG	0.0447463	0.0219697	0.00418382	0.00289403	5	5	4.47723	7.11472	0.00276	0.08004	ns
53	Anterolateral visual area	VISal	0.146645	0.1053	0.0322405	0.0222744	5	5	1.05508	7.10998	0.326	0.47415	ns
54	Anteromedial visual area	VISam	0.152052	0.110059	0.0331352	0.0248581	5	5	1.01375	7.41935	0.343	0.48522	ns
55	Visceral area	VISC	0.0526147	0.0447198	0.00383595	0.00650493	5	6	1.04544	7.88952	0.327	0.47415	ns
56	Primary visual area	VISp	0.174366	0.128222	0.0438428	0.0285469	5	5	0.881998	6.87491	0.408	0.543911	ns
57	Ventral tegmental area	VTA	0.0219032	0.0127286	0.00439637	0.00402447	5	4	1.53931	6.97868	0.168	0.3248	ns
58	Zona incerta	ZI	0.0185287	0.00963542	0.00367677	0.0034863	5	5	1.75519	7.97747	0.117	0.309333	ns
